# Disrupting linearity of PROTAC scaffolds prevents off-target complex I inhibition

**DOI:** 10.64898/2026.02.13.702718

**Authors:** Nick Richert, Hana Nůsková, Jana Samarin, Bozhidar S. Ivanov, Mohamad Saoud, Franziska Deis, Nicole de Vries, Sonja Sievers, Gernot Poschet, Slava Ziegler, Judy Hirst, Nikolas Gunkel, Aubry K. Miller

## Abstract

Chemical inducers of proximity have transformed small-molecule pharmacology, but the large, bifunctional architectures they often employ introduce new and poorly understood off-target risks. During a targeted protein degrader synthesis project, we identified a subset of compounds that cause rapid and unexpected ATP depletion in cells. Mechanistic studies traced this effect to inhibition of mitochondrial complex I, a central component of oxidative phosphorylation. This inhibition does not stem from off-target binding by either of the two target ligands, but from the overall long, linear architecture of the bifunctional molecules, which renders them effective ligands of the narrow ubiquinone binding tunnel of complex I. Strikingly, this liability extends to structurally unrelated bifunctional molecules, including six androgen receptor PROTACs including the clinical candidate ARV-110, which inhibits complex I at low nanomolar concentrations. To mitigate complex I inhibition, we established a generalizable design strategy to disrupt linear molecular geometry through the introduction of structural “bumps” or “kinks”. In a proof-of-concept study, we successfully apply this strategy to the ARV-110 scaffold, discovering potent AR-degrading ARV-110 analogs that do not inhibit complex I. These findings uncover a previously underappreciated structural determinant of off-target mitochondrial toxicity and establish new design principles for safer proximity-inducing therapeutics.
