## Supplementary material for "Disrupting linearity of PROTAC scaffolds prevents off-target complex I inhibition": Table S1

### Sheet: DKFZ_ARV_BMS_compl_I
Ccompound_name	Conc_uM	Induction	Rel_Cell_Count	AKT_PI3K_MTOR	Aurora	BET	DNA_Synth	HDAC	HSP90	LCH	MitoStress	Na_K-ATPase	Protein_Synth	Pyrimidine_Synth	Tubulin	Uncoupler
21	10	49.4	98	0	0	71.3	0	69.7	15.7	82	36.2	20	50.6	0	70.3	49.8
21	30	47.5	98	0	0	73	0	70.7	14.5	88.2	56.9	27.6	49.8	0	69.9	45.3
21	50	57.9	94	0	0	71.1	0	70.4	12	85.5	40.6	28.1	48.8	0	67.5	42.7
20	10	65.1	70	0	0	81.4	0	79.6	7.4	84.9	25.4	40.3	57.8	0	74.5	56.1
20	50	82	81	0	0	85.7	0	83.8	9.7	84.3	21.2	48.1	62.7	0	76.3	57.1
10-S	10	53.5	83	0	0	66.7	0	66.5	17.1	70.8	25.9	33.6	51.4	0	73.5	47.8
10-S	30	43.9	76	0	0	64.2	0	64.6	18.5	76.3	32	34.5	44.5	0	69.5	45.2
10-S	50	48.4	71	0	0	63.9	0	64.9	15.7	74.4	20.1	35.6	44.9	0	69.1	43.3
15	10	28.8	95	0	0	52.6	0	52.5	28	77.9	68.6	3.1	30.3	0	62.1	31.8
15	30	72.2	115	0	0	78.4	0	74.2	21.3	89.3	47.9	26.6	55.7	0	74	53.7
15	50	82.2	97	0	0	78	0	75.4	28.1	85.2	39.1	32.3	58.5	0	76.9	55.5
8-S	50	24.7	94	0	0	15.3	0	26	5.5	20.7	3.1	30.3	0	0	0	0
14	10	23	105	0	0	67.5	0	67.4	10.1	88.3	40.1	21.2	45.2	0	63.4	41.6
14	30	65.5	105	0	0	79.1	0	76.9	11.3	89.9	38.5	31.3	55.4	0	70.6	52.8
14	50	78.9	92	0	0	81	0	79.1	11.8	86.7	31.5	37.2	60	0	74.3	53.8
13	3	68.4	85	0	0	72	0	72.8	13.9	86.7	54.5	30	44.7	0	66.5	43.5
13	10	82.6	98	0	0	83.9	0	83.1	8.6	85	23.5	43.5	64.6	0	74.3	57.8
ARV-110	10	45.9	88	0	0	63.8	0	63.4	11.6	77.6	63.3	27.1	39.1	0	63.7	34.7
ARV-110	30	45.1	85	0	0	60.1	0	57.3	15.2	78.5	73.5	22.7	35.8	0	59.6	30.1
ARV-766	10	76.7	85	0	0	81.3	0	79.5	7.4	86.2	36.3	40.2	58.2	0	74.8	56.1
ARV-766	30	81.9	89	0	0	80.3	0	77.4	2.6	88.5	37.3	40	59.2	0	72.1	52.1
BMS-986365	3	52.2	97	0	0	72.1	0	72	22.1	82.9	50.4	27.6	41.6	0	69.7	52.7
BMS-986365	10	70.1	103	0	0	80.5	0	79	13.5	86.6	19.2	36.6	56.6	0	72.9	60
BMS-986365	30	75	100	0	0	83.1	0	83.3	11.4	85.8	12.4	42.4	59.6	0	72.3	62
BAY-179	10	26.6	92	0	0	60.3	0	59.2	35.6	61.4	21.2	28.3	51.7	0	70.8	58.4
BAY-179	30	83.6	81	0	0	86	0	84.5	29.5	81.8	14.4	48.3	63.7	0	78.9	63.7
ASP4132	1	56.3	99	0	0	77.5	0	73.2	11.5	84.4	49	28	56	0	72.3	57.7
ASP4132	1.5	57.7	99	0	0	74.5	0	74.3	11.7	87.8	42.8	30.4	46.8	0	67.7	49.7
ASP4132	2.5	62.9	92	0	0	78.7	0	76.5	0	82.4	23.8	40.2	56.1	0	69.5	52.1
ASP4132	5	78.2	100	0	0	85.7	0	83.6	5.8	84.2	8.9	43.1	62.9	0	73.3	60.9

### Sheet: PROTACs
Compound_name	Conc_uM	Induction	Rel_Cell_Count	AKT_PI3K_MTOR	Aurora	BET	DNA_Synth	HDAC	HSP90	LCH	MitoStress	Na_K-ATPase	Protein_Synth	Pyrimidine_Synth	Tubulin	Uncoupler
MZ1	0.1	9.2	92	35.9	0	28.5	37.9	20.1	5.2	57.4	50.8	0	5.8	0	35.6	35.1
MZ1	0.5	26.1	73	0	0	70.8	0	64.9	12.8	80.7	35.3	37.7	36.6	0	73.7	61.7
MZ1	1	33.3	70	0	0	69.4	0	67.6	0	77.4	20	43.4	48.7	0	65.7	50.3
MZ1	2	38	67	0	0	77	0	72	1.4	77.9	25.1	54.5	44.1	0	80.6	58.3
MZ1	3	28.3	67	0	0	58.1	0	58.6	2.1	75.9	36	33.9	19.9	0	55.6	37.2
MZ1	10	40.1	66	12.7	0	33.6	32.6	30	5.8	63.3	43.9	3	1.7	0	37.5	31
MZ1	10	42	68	0	2.9	30.3	0.8	32.1	0	52.9	25.7	15.4	0	0	26.8	10.3
MZ1	30	49.4	64	3.2	0	38.8	17.5	37.3	9.7	66	51.2	6	18.3	0	44.2	31.9
MZ1	50	55.3	67	0	0	62.7	0	63.2	28.1	83.7	52.8	25.4	45.6	0	63.2	51.1
dBET6	0.1	4.8	107	0	0	59.7	0	49.9	17.4	68.4	37.7	0	30.7	0	61.4	48.6
dBET6	0.2	10.4	90	0	0	73.8	0	59.1	0.2	74.7	39	34	28.9	0	70	59.5
dBET6	0.5	18.5	94	19.1	0	46.7	28	36.6	18.4	71.7	60	0	18.2	0	64.3	50.2
dBET6	2	27.3	86	0	0	81	0	69.5	0	86.3	26.4	44	37.7	0	76.8	60.2
dBET1	0.1	0.3	106	0	0	22.4	0	17.9	26	20.5	0	0	3.4	0	31.9	21.8
dBET1	0.5	0.2	107	25.8	0	0	6.3	0	5.6	0	12.7	0	0	5.6	3.4	8.3
ARV-771	0.2	61.1	87	0	0	91	0	82	8.5	84	35.4	54.1	57.7	0	86.2	66.6
ARV-771	2	46.1	64	0.7	0	44.9	14.8	38.5	0	70.8	56.4	14	2.2	0	45.8	22.3
BRD4 degrader AT1	0.2	0.5	95	0	0	56.4	0	55.1	36.5	64.6	52.4	3.9	38.5	0	61.4	33.3
BRD4 degrader AT1	2	12.8	90	12.7	0	64.7	0	55.5	11.2	80.7	52.5	19.7	28.3	0	60.6	54
BET Degrader-1	0.2	1.9	102	0	0	51.9	0	47.1	0	46.3	0	34.5	6.6	0	35.2	36.4
BET Degrader-1	2	14.7	93	12	0	61.3	0	50	0	76.7	33.5	26.6	8.4	0	56.2	49.8
ARV-825	0.2	44.4	104	0	0	90.4	0	84.1	22.9	72	23.9	50.4	68.6	0	81.5	63.6
ARV-825	2	75	100	0	0	83.6	0	82.4	15.3	79.7	51.6	46.3	58	0	76.4	43.4
MZP-54	0.2	20.7	87	0	0	89.9	0	77.6	5	74.5	0	52.6	56.6	0	83.3	72
MZP-54	2	41.5	64	0	0	67.9	0	60.2	0	82.8	44.1	34.3	29.4	0	63.1	41.9
HSP90 degrader BP3	1	34.7	68	18.7	0	7.6	0	12.6	76.6	26.3	59	0.5	12.7	0.6	34.9	17.5
ACBI2	1	40.9	104	0	0	60.6	0	55.7	0	70.7	63.6	31.1	29.8	0	69.5	30
ACBI2	3	48.9	94	0	0	62.3	0	61.2	13.4	78.4	63.3	30.7	31.4	0	72	39.3
ACBI1	0.1	9.7	99	0	0	55.8	0	48.6	14.6	64.2	43.4	19.5	25.6	0	67.4	23.9
ACBI1	0.3	23.8	110	0	0	55.8	0	49.2	0	72.6	47.3	21	7.4	0	60	14.2
ACBI1	0.5	44.4	102	0	0	61.1	0	61.2	10.4	76.9	54.7	22	24.6	0	66.5	19.8
ACBI1	1	42.7	99	0	0	60.5	0	59.7	15.1	82.9	63.6	23.1	23.5	0	65.7	28.5
ACBI1	1	50.9	105	0	0	69.8	0	71.2	13.7	81.4	52.7	32.1	51.3	0	71.1	37.6
ACBI1	3	64.6	90	0	0	78.9	0	79.1	19.2	93.7	39.5	38.1	47.4	0	76.4	50.1
ACBI1	10	50.4	101	0	0	68.5	0	68.3	25.1	95.2	56	26.2	34.8	0	68.4	40
ACBI1	10	59.1	91	0	0	78.6	0	78.9	17	95.7	31	38.1	46.2	0	73.2	51.5
ACBI1	10	74.4	106	0	0	77.8	0	75.8	21.2	86.8	39.9	33.6	51.3	0	78.1	54.3
ACBI1	10	63.2	102	0	0	70.4	0	71.9	21.5	92.7	46.4	28.4	36.8	0	69.2	41.6
BETd-260	0.1	1.4	90	38.3	0	24.7	43.1	17.4	0	48.6	21.3	0	7	0	36.6	47.9
BETd-260	0.5	21.2	86	31.1	0	44.9	26.4	38.9	11.5	72.2	38.1	4.1	11.1	0	50.8	55
dTRIM24	0.2	0.2	87	0	9.9	50.9	0	59.8	0	32.6	0	53.4	38.2	0	43.9	21.4
dTRIM24	2	0.3	99	15.1	0	12.7	0	9.4	34.3	29.3	60.7	0	3.6	1.9	24.5	17.6
CPS2	1	0.2	91	4.2	0	0	52.9	0	0	0	0	0	0	22.4	0	0
PROTAC BRD9 Degrader-1	0.2	0	101	0	26.9	15.3	2.7	7.7	5.6	9.4	45.3	7.2	34	0	27.2	0
PROTAC BRD9 Degrader-1	2	0	107	30.8	0	0	20.4	0	0	0	0	0	0	39.1	0	0
Gefitinib-based PROTAC 3	1	1.4	99	66.3	0	0	73.7	0	19.8	0	24.7	0	0	59.6	0	0
Gefitinib-based PROTAC 3	3	19.2	99	73.4	0	0	60.8	0	50.1	0	60.7	0	0	56.8	0	0
Gefitinib-based PROTAC 3	10	40.4	85	77.1	0	0	56.9	0	48	20.8	57.7	0	0	42.1	4.1	29
Gefitinib-based PROTAC 3	10	40.1	94	68.2	0	0	35.1	0	54.6	16.6	45.8	0	0	42	0	18.1
Gefitinib-based PROTAC 3	30	40.2	83	64.4	0	0	35.8	0	64.4	20.7	39.3	0	0.4	31	10.4	40.2
Gefitinib-based PROTAC 3	50	34.9	90	64	0	0	36.1	0	58.8	19	30.1	0	0	33.3	4.4	36.6

### Sheet: Readme
Induction in % (the % of changed features), compounds are active in CPA for induction > 5%
Cell count in %; we consider compound to be toxic if the cell count is less than 50%
Columns F-R	Cluster similarity; this is the similarity of the profile to the previously defined bioactivity cluster profiles; a profile is similar to a cluster profile for values > 80%
